# Respiratory and intestinal epithelial cells exhibit differential susceptibility and innate immune responses to contemporary EV-D68 isolates

**DOI:** 10.1101/2021.01.05.425225

**Authors:** Megan Culler Freeman, Alexandra I. Wells, Jessica Ciomperlik-Patton, Michael M. Myerburg, Jennifer Anstadt, Carolyn B. Coyne

**Affiliations:** Department of Pediatrics, Division of Infectious Diseases, UPMC Children’s Hospital of Pittsburgh, Pittsburgh, PA, USA; Center for Microbial Pathogenesis, UPMC Children’s Hospital of Pittsburgh, Pittsburgh, PA, USA; Pulmonary, Allergy and Critical Care Medicine, University of Pittsburgh School of Medicine, Pittsburgh, PA; Division of Viral Diseases, Centers for Disease Control and Prevention, Atlanta, GA

**Keywords:** Enterovirus D68, airway, enteroid, interferon

## Abstract

Enterovirus D68 (EV-D68) has been implicated in outbreaks of severe respiratory illness and acute flaccid myelitis (AFM) and is detected in patient respiratory samples and from stool and wastewater, suggesting both respiratory and enteric routes of transmission. Here, we used a panel of EV-D68 isolates, including a historical isolate and multiple contemporary isolates from AFM outbreak years, to define the dynamics of viral replication and the host response to infection in primary human airway cells and stem cell-derived enteroids. We show that some recent EV-D68 isolates have decreased sensitivity to acid and temperature compared with an earlier isolate and that the respiratory, but not intestinal, epithelium induces a robust type III interferon (IFN) response that restricts infection. Our findings define the differential responses of the respiratory and intestinal epithelium to contemporary EV-D68 isolates and suggest that some isolates have the potential to target both the human airway and gastrointestinal tracts.
