## Supplemental Figure 3 for "Respiratory and intestinal epithelial cells exhibit differential susceptibility and innate immune responses to contemporary EV-D68 isolates"

### Sheet: Sheet1
KY-Baso	23229 Baso	23229-Ap	KY-ap
TAGLN3	CD83	H2AL1RP	LYZL4
HIC1	TMEM211	C11orf91	M1AP
RCN3	CST1	FAM25A	NOTCH2NLB
SCGB2B2	RBP7	TM6SF1	APOC1
CALHM2	SYCE3	FBXO39	FAM229A
IL1RL2	HLA-DQA2	C16orf46	RAMACL
IFNL2	TUBB8B	NANOS3	UFSP1
CD79A	LAPTM5	UTP14C	ALG1L2
IL2RG	MMP17	HBA1	UTP14C
MMP24	KRT39	NAPSA	FAM166C
LAPTM5	H2BC8	IFNL2	SPATA1
ADAM12	CARD17	S100A5	AGT
NOXRED1	CHGB	NOTCH2NLB	CCDC13
CSF3	CALHM2	AGT	GJA9
TLE6	MTCP1	SPATA1	ICAM5
PPIAL4D	FBXL22	UFSP1	CNTNAP3C
CALB2	TNFAIP6	CXCL9	CXCL11
GLTPD2	ANKRD53	CEMP1	H4C12
TEX54	MAL	TNFSF13B	OR2A4
AQP1	SPRR2E	FAM166C	Z84492.1
SNORC	IFNB1	OR52N4	OR52N4
NOXO1	PTTG2	H2AC19	H2AC20
RASA4B	H2AC20	CXCL11	CXCL10
UNC13D	ADAM12	HERC5	MX2
TBXAS1	CXCL5	OASL	IFI44L
VNN3	IL7R	CXCL10	IFI27
MSMP	SBSN	RSAD2	IFIT3
SELPLG	ULBP1	MX2	IFIT1
CATSPERG	SLC6A20	OAS2	IFITM1
C11orf53	ABHD16B	IFI44L	IFI6
LYG1	BATF3	IFI27
SLC10A1	RASA3	BST2
GJA9	SPINK8	ISG15
CLDN34	RASGRP3	IFIT3
CSNK2A3	NOTCH2NLR	IFIT1
HTR3A	AGT	IFITM1
TMEM74B	PTPRR	IFI6
SPDYE1	FABP4
SH2D1B	OR52N4
CATSPER3	SP6
FAM229A	CYP2D7
STAC3	HTR3A
FABP6	CLDN10
ACAP1	GSTA5
KISS1	MEIG1
PHKG1	KBTBD8
CRIP3	NPFF
NPFF	INSL4
OMP	ATG9B
FBXL22	C10orf99
REN	PF4V1
CST1	CALCA
TMEM89	BRICD5
CPNE4	BEX1
PRPH	LRRC74B
CLDN24	ARL14
TEX53	HLA-DOB
RASSF10	ARHGAP40
CRYGS	PLAC9
MTCP1	RASSF10
TMEM211	CTRL
MMP17	CPNE4
KLK9	FRMD3
SPATA12	CST2
TREM1	CCN3
SBSN	RNASE7
C10orf99	ZFP2
H2AC20	RAET1L
CD3D	CDA
RNF225	IL2RG
BEX5	HAS2
SP6	SNURF
NPAS1	TMEM191B
SLC26A1	BHLHA15
H3C4	SMOC1
PDXP	TFF1
RNASE7	SDSL
PRSS53	MYLPF
ALG1L2	LIN37
FAM25G	TNIP3
NUTM2E	CCDC13
CD52	SLC25A18
UTP14C	SFTPD
AGT	NOTCH2NLB
TUBB8B	OR2A7
CYP2D6	STRIP2
GBP5	CYP26B1
RASA3	CNTNAP3C
CYP27B1	SAPCD1
IL36G	H2AC8
ALKAL1	MUSTN1
COX6B2	IL17C
MAMDC4	CSNK2A3
SNURF	TESC
RHBDL1	CDC20B
MUSTN1	OSR2
APOBEC3A	FGF2
CXCL9	SH2D1B
PLAC9	TMEM106A
CDC20B	SPRR2F
DERL3	VNN3
SDSL	SOCS1
SOCS1	ITGB7
HSFX2	SLC26A4
PF4V1	IGFL1
ATG9B	H4C11
CTRL	VNN1
ADCY7	APOBEC3A
TFF1	ZBP1
OR2A7	CSF3
SMOC1	SPRR2D
ABHD16B	XDH
FOXA3	RHCG
SFTPD	IL32
RBP5	CLDN23
CYP2D7	IL23A
PTPRCAP	IL36G
ETV2	UTP14C
IL23A	VNN2
CDA	GBP5
ARHGAP40	CCL5
BRICD5	SLC31A2
CALCA	CHI3L1
NPIPA3	DUOXA2
LRRC74B	PRSS3
SPACA4	IFNL2
GSTT2	IFNL3
MYLPF	CDC42EP2
BHLHA15	TRIM31
BEX1	FAM220A
OSR2	TNFSF13B
IGFLR1	CXCL9
CAPNS2	IFNL1
IL32	HELZ2
CCDC13	BCL2A1
ADAT3	IDO1
TMEM191B	BATF2
CYP26B1	DUOX2
TRIM31	LAMP3
GOLGA8Q	GBP4
SYCE3	XAF1
CPLX1	DDX60L
XDH	IRF7
PRR4	RTP4
NOTCH2NLB	HERC5
H2AC8	SAMD9L
ITGB7	DDX60
IFNL1	CXCL11
SLC31A2	USP18
ZNF837	IFI27
SPRR2D	EPSTI1
TESC	TYMP
TMEM86B	OAS3
H2AC19	GBP1
HERC5	CMPK2
RHCG	ISG20
IGFL1	IFI44L
LIN37	SAA2
PNPLA3	IFI35
IZUMO4	DDX58
ZNF296	OASL
LIME1	BST2
RAB3A	RSAD2
PCSK9	OAS2
SLC39A4	CXCL10
H4C11	SPRR3
RPUSD2	MX2
PRSS3	OAS1
CDC42EP2	HERC6
CHI3L1	IFIT2
CNTNAP3C	IFI44
CMPK2	IFIT1
HELZ2	MX1
RSAD2	ISG15
IFI27	SAA1
HES6	IFIT3
PHGDH	IFITM1
CBS	IFI6
PIGY
IFIT2
OASL
IRF7
MMP9
MX2
OAS2
IFIT1
IFIT3
ISG15
IFITM1
