## Supplemental Figure 4 for "Respiratory and intestinal epithelial cells exhibit differential susceptibility and innate immune responses to contemporary EV-D68 isolates"

### Sheet: Sheet1
92 common elements in "KY-Baso" and "23229-Baso"
CALHM2
IFNL2
IL2RG
LAPTM5
ADAM12
CSF3
VNN3
CSNK2A3
HTR3A
SH2D1B
NPFF
FBXL22
CST1
CPNE4
RASSF10
MTCP1
TMEM211
MMP17
SBSN
C10orf99
H2AC20
SP6
RNASE7
UTP14C
AGT
TUBB8B
GBP5
RASA3
IL36G
SNURF
MUSTN1
APOBEC3A
CXCL9
PLAC9
CDC20B
SDSL
SOCS1
PF4V1
ATG9B
CTRL
TFF1
OR2A7
SMOC1
ABHD16B
SFTPD
CYP2D7
IL23A
CDA
ARHGAP40
BRICD5
CALCA
LRRC74B
MYLPF
BHLHA15
BEX1
OSR2
IL32
CCDC13
TMEM191B
CYP26B1
TRIM31
SYCE3
XDH
NOTCH2NLB
H2AC8
ITGB7
IFNL1
SLC31A2
SPRR2D
TESC
HERC5
RHCG
IGFL1
LIN37
H4C11
PRSS3
CDC42EP2
CHI3L1
CNTNAP3C
CMPK2
HELZ2
RSAD2
IFI27
IFIT2
OASL
IRF7
MX2
OAS2
IFIT1
IFIT3
ISG15
IFITM1
