## Supplemental Figure 5 for "Respiratory and intestinal epithelial cells exhibit differential susceptibility and innate immune responses to contemporary EV-D68 isolates"

### Sheet: study vs. control
Name	Log₂ fold change
AADAC	9.9088
ABCB1	12.5955
AC005192.1	8.15195
AC008397.1	9.453
AC009412.1	11.3568
AC012184.2	10.393
AC013271.1	6.60737
AC025263.2	6.47832
AC092718.8	7.11928
AC117378.1	6.15066
ACVR1C	5.83717
ADAMTS14	6.53148
ADGRG5	9.53956
ADGRG7	9.00158
ADRA2A	7.91911
ADRA2C	8.57716
AGMAT	6.44352
AGMO	7.11576
AKR7A3	6.02714
AL355102.2	5.21242
AL445685.3	5.16927
ALDH1A2	9.04817
ALDOB	11.557
ALOX12B	8.0522
AMBP	7.90825
ANKRD1	9.90074
ANKRD40CL	9.85364
ANKS4B	8.968
ANXA10	5.6612
ANXA13	12.2098
ANXA6	6.79419
AP001781.2	7.51607
AP002373.1	6.11097
APOBEC1	7.77461
APOC1	8.42765
ARL14	7.03146
ARSL	6.52682
ASB4	8.87954
ASB9	5.13113
ASPHD1	5.3986
B3GALT5	7.0364
BAAT	10.9129
BAIAP2L2	8.11413
BCAT1	6.66875
BNIP5	12.0042
C2orf72	12.5778
C3orf70	5.72739
CA9	5.18934
CADPS	7.64786
CALB2	11.0991
CBSL	10.5234
CCDC198	12.0713
CCK	9.51523
CCR6	7.74412
CCRL2	5.68301
CD70	7.47187
CDCA7	5.06695
CDH17	15.0301
CDHR5	10.6151
CDX2	13.0444
CELF4	6.18059
CEMIP	5.5989
CGREF1	8.79046
CHURC1-FNTB	8.41688
CLDN18	16.4684
CLDN2	11.2262
CLDN6	8.35561
CLDND2	7.39767
CLRN3	11.0483
CNNM1	5.72274
COCH	5.28397
COL4A1	6.14157
COL4A2	5.48716
COLGALT2	7.01122
CPNE7	7.03565
CPVL	13.5478
CR2	9.48611
CRABP1	6.30576
CRACD	11.8287
CREB5	5.06614
CTSE	13.1082
CUZD1	7.88773
CXCL11	5.58165
CXCL5	7.36791
CXCR4	6.29986
CYP2C19	5.44522
CYP3A5	5.45297
CYTIP	6.03818
DDC	12.9237
DIRAS3	5.06792
DKK4	6.058
DMBT1	5.99002
DNAJC22	5.40979
DPYSL2	5.09277
DRD1	9.54396
EFNA2	7.21736
ENPP1	5.39813
EPB41L2	5.78902
EPB41L3	6.81703
EPHA10	5.17488
EPS8L3	9.66565
F5	6.73092
F8A3	10.3463
FABP1	12.2626
FAM155A	9.82617
FAM166C	8.30868
FAM72D	5.58363
FFAR4	9.65697
FGF18	9.81848
FGF19	8.08592
FGF20	8.25023
FGFR4	7.0168
FILIP1L	5.2657
FMOD	6.73936
FOXA2	5.46116
FOXA3	6.80128
FP565260.1	12.246
FP565260.3	5.7667
FUT9	8.66787
FYN	5.95809
GABRA2	10.9872
GAD1	5.34625
GAL	6.01984
GAL3ST1	9.47358
GATA4	13.6483
GATA5	11.4244
GATM	5.17214
GJB1	5.76264
GLDC	13.1869
GPR35	5.44721
GPRIN3	6.21614
GRB14	6.95115
GREB1L	5.50034
GSDMA	10.6601
GSTM1	7.6096
GSTM2	5.40688
GUCY2C	5.57423
H2AC11	6.03868
H2BC6	8.75895
H3C10	5.37737
HAAO	5.14235
HABP2	10.084
HEPH	7.28395
HKDC1	6.71876
HMGCS2	10.1077
HNF1A	12.1186
HNF1B	5.57065
HNF4A	8.83616
HOXA3	10.1444
HOXA5	8.93966
HOXC4	10.0085
HOXC6	9.13354
HPDL	5.47019
HS3ST5	10.6891
HTR1B	7.53878
HTR1D	8.80586
ICOSLG	5.80048
IGF2BP1	13.1211
IGF2BP3	6.28561
IGFBP1	9.7222
IHH	11.322
IL32	5.21769
IRF8	6.85865
KALRN	5.3601
KCNE3	5.75988
KIF12	11.8222
KLK6	7.70679
KLK7	7.03713
KRT20	13.2301
KRTAP2-3	5.87843
L1CAM	8.74972
LAIR2	6.14445
LGALS2	8.29642
LGALS4	10.3284
LGR5	13.3882
LONRF2	5.59066
LRRC19	10.4697
LRRN4	8.69163
LRRTM1	8.88467
LSAMP	11.0637
LTB	11.9362
LYZ	11.8023
M1AP	5.35282
MAGED4B	5.42784
METTL7B	13.3907
MGAM2	14.0985
MIA-RAB4B	6.34471
MMP1	5.11728
MMP12	8.46015
MNX1	9.88729
MOXD1	10.0223
MSI1	10.2188
MSX2	6.01317
MUC13	8.11237
MUC17	14.206
MUC3A	10.6527
MUC6	10.572
MUCL3	9.41401
MYO1A	7.83464
MYO7B	12.4413
MYOM3	7.32515
MYRFL	6.34412
NEB	5.09798
NEFL	14.1559
NEFM	12.3137
NELL1	8.56532
NKD2	6.24723
NMUR2	9.9763
NOSTRIN	6.73735
NPC1L1	12.9044
NR0B2	12.3853
NR1I2	11.9882
NR5A2	12.3402
NTRK2	7.90034
NTSR1	7.56308
OLFM4	14.6272
ONECUT2	14.1581
ONECUT3	9.4387
OR2I1P	8.03488
PALD1	12.7927
PDE3B	10.7227
PDX1	12.8166
PDZK1	5.58999
PF4	9.847
PGC	11.9196
PHGR1	9.83838
PIF1	5.38135
PITX2	7.01387
PKDCC	7.55917
PLA2G2A	9.73136
PLA2G7	7.5579
PMP22	9.12133
PPP1R1B	12.8515
PRAP1	12.7461
PRKCG	6.30744
PRLR	9.34756
PRSS1	11.5684
PRSS2	14.429
PTGES3L-AARSD1	7.9232
PTPRR	5.03871
QPRT	5.43011
RAMP1	5.14932
RBP4	7.75251
REG4	11.5349
RFLNA	6.00736
RGL3	7.07812
ROR2	6.35068
S100A5	6.36379
SAMD5	5.44535
SCG5	8.61035
SEMA4G	5.04377
SERP2	5.66604
SERPINA1	6.09225
SERPINA4	12.1915
SGK2	6.42745
SH2D2A	6.41179
SHH	11.9826
SLC15A1	5.58119
SLC16A10	6.05716
SLC19A3	12.5812
SLC35F3	9.32646
SLC38A11	5.28362
SLC39A5	7.24766
SLC43A1	11.7135
SLC5A1	5.62709
SLCO2B1	12.0306
SMIM24	7.01384
SMOC2	8.69793
SORBS1	5.11713
SOX9	5.17872
SP5	9.87176
SPDYE5	7.69587
SPINK1	9.72959
SPINK4	13.3014
SPNS2	5.99135
SPRY4	5.36418
SSTR1	11.0495
ST6GALNAC3	12.0619
SULT1C2	6.26696
SUSD3	7.44865
SYNPR	14.5673
SYT11	5.14592
SYT13	9.44144
TBXAS1	5.31181
TERT	8.73742
TESC	14.7998
TFF1	8.77786
TFF2	12.0451
TFF3	5.09882
THBS2	5.30045
TINAG	9.27598
TLN2	6.21393
TM4SF20	14.5042
TM4SF4	10.9387
TM4SF5	10.959
TMEM163	10.7684
TMEM238L	5.65993
TMEM74B	5.79133
TMPRSS5	9.13579
TMSB15A	5.27117
TNFRSF1B	6.22274
TNFSF13B	8.81592
TNFSF15	8.46279
TRABD2A	6.59872
TRHDE	7.05874
TRIL	5.16807
TRIM10	7.61591
TRIM15	11.8077
TRIM31	5.18771
TRIM54	8.34536
TRIM61	8.18151
TRPM5	10.6224
TRPV3	6.00899
TSPAN8	5.67564
TTR	7.37469
TUBB8B	7.43381
TVP23C-CDRT4	10.2616
UBD	6.67084
UFSP1	6.13475
UGT1A1	5.47199
UGT1A10	7.46363
UNC5A	9.89341
UNC93A	13.3878
URGCP-MRPS24	7.04034
USH1C	6.24273
VIL1	15.9249
VSIG1	7.01019
WIPF3	7.26891
WSCD1	7.01033
XK	6.19352
ZFP57	8.64811
ZNF883	11.6143
